# Temporally-Divergent Regulatory Mechanisms Govern Neuronal Development and Diversification in the Neocortex

**DOI:** 10.1101/2020.08.23.263434

**Authors:** Wen Yuan, Sai Ma, Juliana R. Brown, Kwanho Kim, Vanessa Murek, Lucia Trastulla, Alexander Meissner, Simona Lodato, Ashwin Shetty, Joshua Z. Levin, Jason D. Buenrostro, Michael J. Ziller, Paola Arlotta

## Abstract

Mammalian neocortical neurons span one of the most diverse cell type spectra of any tissue. The regulatory strategies that neurons use during progressive development and maturation remain unclear. We present an integrated single-cell epigenomic and transcriptional analysis of individual classes of neurons from both mouse and marmoset neocortex, sampled during both early postmitotic stages of identity acquisition and later stages of neuronal plasticity and circuit integration. We find that in both species, the regulatory strategies controlling these early and late stages diverge: early postmitotic neurons use molecular regulatory programs with broader tissue distribution and greater evolutionary conservation, while programs active during later neuronal maturation implement more brain- and neuron-specific mechanisms showing greater evolutionary divergence. The data uncovers a temporally-regulated shift in regulatory choices, likely reflecting unique evolutionary constraints on distinct events of neuronal development in the neocortex.
