## Supplemental Table 2 for "Temporally-Divergent Regulatory Mechanisms Govern Neuronal Development and Diversification in the Neocortex"

### Sheet: Mouse_bulk_ATAC_cluster1_early
GO terms associated with shared-developmental early and late Cux2/Tle4 ATAC peak clusters
Analysis Type:	PANTHER Overrepresentation Test (Released 20190711)
Annotation Version and Release Date:	GO Ontology database Released 2019-10-08
Analyzed List:	Cluster_1(Mus musculus)
Reference List:	Mus musculus (all genes in database)
Test Type:	FISHER
Correction:	FDR
GO biological process complete	Mus musculus - REFLIST (22296)	Cluster_1(2209)	Cluster_1(expected)	Cluster_1(over/under)	Cluster_1(fold Enrichment)	Cluster_1(raw P-value)	Cluster_1(FDR)
positive regulation of axon regeneration (GO:0048680)	14	7	1.39	+	5.05	0.00179	0.0426
long-term synaptic depression (GO:0060292)	19	8	1.88	+	4.25	0.002	0.0467
forebrain neuron development (GO:0021884)	37	14	3.67	+	3.82	0.000118	0.00435
regulation of axon regeneration (GO:0048679)	35	13	3.47	+	3.75	0.000238	0.00798
neuromuscular junction development (GO:0007528)	49	18	4.85	+	3.71	1.82e-05	0.000876
neuron maturation (GO:0042551)	41	15	4.06	+	3.69	9.25e-05	0.00354
glutamate receptor signaling pathway (GO:0007215)	39	14	3.86	+	3.62	0.000185	0.00639
negative regulation of neurotransmitter transport (GO:0051589)	28	10	2.77	+	3.6	0.00156	0.0378
central nervous system projection neuron axonogenesis (GO:0021952)	28	10	2.77	+	3.6	0.00156	0.0378
regulation of axon guidance (GO:1902667)	45	16	4.46	+	3.59	7.19e-05	0.00287
olfactory bulb development (GO:0021772)	37	13	3.67	+	3.55	0.000368	0.0115
central nervous system neuron development (GO:0021954)	93	31	9.21	+	3.36	1.23e-07	1.04e-05
regulation of neuron projection regeneration (GO:0070570)	39	13	3.86	+	3.36	0.000556	0.0163
olfactory lobe development (GO:0021988)	39	13	3.86	+	3.36	0.000556	0.0162
long-term synaptic potentiation (GO:0060291)	55	18	5.45	+	3.3	6.34e-05	0.00256
central nervous system neuron axonogenesis (GO:0021955)	41	13	4.06	+	3.2	0.000819	0.0225
forebrain cell migration (GO:0021885)	73	23	7.23	+	3.18	1.08e-05	0.000561
positive regulation of synapse assembly (GO:0051965)	77	24	7.63	+	3.15	8.13e-06	0.000442
forebrain neuron differentiation (GO:0021879)	62	19	6.14	+	3.09	8.33e-05	0.00325
forebrain generation of neurons (GO:0021872)	77	23	7.63	+	3.01	2.19e-05	0.00104
regulation of synapse assembly (GO:0051963)	120	34	11.89	+	2.86	1.2e-06	8.08e-05
synapse organization (GO:0050808)	282	76	27.94	+	2.72	1.26e-12	2.31e-10
positive regulation of axonogenesis (GO:0050772)	104	28	10.3	+	2.72	1.89e-05	0.000906
regulation of synapse organization (GO:0050807)	268	70	26.55	+	2.64	3.72e-11	5.64e-09
axon guidance (GO:0007411)	219	56	21.7	+	2.58	7.16e-09	7.28e-07
regulation of neurotransmitter secretion (GO:0046928)	133	34	13.18	+	2.58	7.45e-06	0.00041
axon development (GO:0061564)	370	94	36.66	+	2.56	6.44e-14	1.47e-11
neuron projection guidance (GO:0097485)	221	56	21.9	+	2.56	8.53e-09	8.57e-07
cell morphogenesis involved in neuron differentiation (GO:0048667)	429	107	42.5	+	2.52	2.81e-15	7.04e-13
neuron projection morphogenesis (GO:0048812)	467	115	46.27	+	2.49	5.38e-16	1.51e-13
regulation of axonogenesis (GO:0050770)	206	50	20.41	+	2.45	2.23e-07	1.79e-05
regulation of dendrite development (GO:0050773)	191	46	18.92	+	2.43	5.66e-07	4.19e-05
neuron projection development (GO:0031175)	686	159	67.97	+	2.34	2.24e-19	9.56e-17
forebrain development (GO:0030900)	373	86	36.96	+	2.33	5.71e-11	8.35e-09
neuron migration (GO:0001764)	143	32	14.17	+	2.26	9.84e-05	0.00369
neuron differentiation (GO:0030182)	1028	222	101.85	+	2.18	1.45e-23	1.15e-20
regulation of neuron projection development (GO:0010975)	601	129	59.54	+	2.17	7.88e-14	1.78e-11
regulation of nervous system process (GO:0031644)	173	37	17.14	+	2.16	8.03e-05	0.00315
brain development (GO:0007420)	612	126	60.63	+	2.08	2.17e-12	3.85e-10
regulation of neurogenesis (GO:0050767)	945	188	93.63	+	2.01	1.11e-16	3.38e-14
positive regulation of nervous system development (GO:0051962)	647	128	64.1	+	2	1.29e-11	2.14e-09
regulation of nervous system development (GO:0051960)	1059	209	104.92	+	1.99	2.84e-18	1.02e-15
central nervous system development (GO:0007417)	824	158	81.64	+	1.94	4.31e-13	8.84e-11
cell migration (GO:0016477)	828	154	82.03	+	1.88	7.95e-12	1.35e-09
nervous system development (GO:0007399)	2241	410	222.03	+	1.85	4.19e-30	1.1e-26
positive regulation of cell differentiation (GO:0045597)	1090	185	107.99	+	1.71	4.95e-11	7.3e-09

### Sheet: Mouse_bulk_ATAC_cluster2_early
GO terms associated with shared-developmental early and late Cux2/Tle4 ATAC peak clusters
Analysis Type:	PANTHER Overrepresentation Test (Released 20190711)
Annotation Version and Release Date:	GO Ontology database Released 2019-10-08
Analyzed List:	Cluster_2(Mus musculus)
Reference List:	Mus musculus (all genes in database)
Test Type:	FISHER
Correction:	FDR
GO biological process complete	Mus musculus - REFLIST (22296)	Cluster_2(1562)	Cluster_2(expected)	Cluster_2(over/under)	Cluster_2(fold Enrichment)	Cluster_2(raw P-value)	Cluster_2(FDR)
negative regulation of axon guidance (GO:1902668)	27	9	1.89	+	4.76	0.000404	0.0255
regulation of axon guidance (GO:1902667)	45	11	3.15	+	3.49	0.000884	0.0462
positive regulation of synapse assembly (GO:0051965)	77	15	5.39	+	2.78	0.000897	0.0467
forebrain generation of neurons (GO:0021872)	77	15	5.39	+	2.78	0.000897	0.0466
regulation of synapse assembly (GO:0051963)	120	22	8.41	+	2.62	0.000205	0.0145
synapse organization (GO:0050808)	282	48	19.76	+	2.43	2.19e-07	4.93e-05
axon guidance (GO:0007411)	219	36	15.34	+	2.35	1.64e-05	0.00175
neuron projection guidance (GO:0097485)	221	36	15.48	+	2.33	1.79e-05	0.00182
regulation of nervous system process (GO:0031644)	173	27	12.12	+	2.23	0.000422	0.0262
neuron projection morphogenesis (GO:0048812)	467	71	32.72	+	2.17	1.62e-08	5.23e-06
negative regulation of cell growth (GO:0030308)	194	29	13.59	+	2.13	0.000525	0.0309
axon development (GO:0061564)	370	54	25.92	+	2.08	3.62e-06	0.00051
regulation of axonogenesis (GO:0050770)	206	30	14.43	+	2.08	0.000479	0.029
cell morphogenesis involved in neuron differentiation (GO:0048667)	429	60	30.05	+	2	2.84e-06	0.000422
neuron development (GO:0048666)	836	113	58.57	+	1.93	4.85e-10	2.07e-07
regulation of synapse organization (GO:0050807)	268	36	18.78	+	1.92	0.000607	0.0347
forebrain development (GO:0030900)	373	49	26.13	+	1.88	9.31e-05	0.00757
neuron projection development (GO:0031175)	686	89	48.06	+	1.85	2.63e-07	5.84e-05
neuron differentiation (GO:0030182)	1028	133	72.02	+	1.85	2.43e-10	1.1e-07
negative regulation of neurogenesis (GO:0050768)	334	42	23.4	+	1.79	0.000697	0.0389
brain development (GO:0007420)	612	76	42.88	+	1.77	7.15e-06	0.000888
cell migration (GO:0016477)	828	102	58.01	+	1.76	3.12e-07	6.84e-05
regulation of nervous system development (GO:0051960)	1059	128	74.19	+	1.73	2.38e-08	7.35e-06
nervous system development (GO:0007399)	2241	267	157	+	1.7	2.97e-16	4.26e-13
central nervous system development (GO:0007417)	824	97	57.73	+	1.68	3.33e-06	0.000482
positive regulation of nervous system development (GO:0051962)	647	76	45.33	+	1.68	4.61e-05	0.00409
regulation of neuron projection development (GO:0010975)	601	70	42.1	+	1.66	0.00013	0.00988
regulation of neurogenesis (GO:0050767)	945	110	66.2	+	1.66	1.13e-06	0.000186
regulation of neuron differentiation (GO:0045664)	770	87	53.94	+	1.61	4.22e-05	0.00378
negative regulation of cell communication (GO:0010648)	1295	143	90.72	+	1.58	4.86e-07	9.6e-05

### Sheet: Mouse_bulk_ATAC_cluster3_late
GO terms associated with shared-developmental early and late Cux2/Tle4 ATAC peak clusters
Analysis Type:	PANTHER Overrepresentation Test (Released 20190711)
Annotation Version and Release Date:	GO Ontology database Released 2019-10-08
Analyzed List:	Cluster_3(Mus musculus)
Reference List:	Mus musculus (all genes in database)
Test Type:	FISHER
Correction:	FDR
GO biological process complete	Mus musculus - REFLIST (22296)	Cluster_3(3028)	Cluster_3(expected)	Cluster_3(over/under)	Cluster_3(fold Enrichment)	Cluster_3(raw P-value)	Cluster_3(FDR)
dendrite self-avoidance (GO:0070593)	15	9	2.04	+	4.42	0.0012	0.0305
synaptic membrane adhesion (GO:0099560)	27	16	3.67	+	4.36	1.85e-05	0.000806
regulation of presynapse assembly (GO:1905606)	34	18	4.62	+	3.9	1.79e-05	0.000791
positive regulation of synapse assembly (GO:0051965)	77	35	10.46	+	3.35	4.86e-08	4.01e-06
postsynaptic membrane organization (GO:0001941)	30	13	4.07	+	3.19	0.00113	0.0291
neuronal action potential (GO:0019228)	35	15	4.75	+	3.16	0.000527	0.0154
dopaminergic neuron differentiation (GO:0071542)	35	15	4.75	+	3.16	0.000527	0.0154
ventricular system development (GO:0021591)	33	14	4.48	+	3.12	0.000866	0.0233
transmission of nerve impulse (GO:0019226)	64	26	8.69	+	2.99	1.22e-05	0.000574
cell-cell adhesion via plasma-membrane adhesion molecules (GO:0098742)	184	66	24.99	+	2.64	3.84e-10	4.85e-08
postsynapse organization (GO:0099173)	93	33	12.63	+	2.61	1.1e-05	0.000528
cerebral cortex development (GO:0021987)	109	36	14.8	+	2.43	1.54e-05	0.000695
regulation of postsynapse organization (GO:0099175)	128	40	17.38	+	2.3	1.99e-05	0.000849
response to calcium ion (GO:0051592)	127	37	17.25	+	2.15	0.00014	0.00475
potassium ion transport (GO:0006813)	159	46	21.59	+	2.13	2e-05	0.000851
response to ammonium ion (GO:0060359)	135	39	18.33	+	2.13	8.91e-05	0.00316
cAMP-mediated signaling (GO:0019933)	137	39	18.61	+	2.1	0.00015	0.00504
potassium ion transmembrane transport (GO:0071805)	134	38	18.2	+	2.09	0.000204	0.00668
trans-synaptic signaling (GO:0099537)	363	101	49.3	+	2.05	1.92e-09	2.09e-07
anion transmembrane transport (GO:0098656)	151	41	20.51	+	2	0.000195	0.0064
calcium ion transmembrane transport (GO:0070588)	155	39	21.05	+	1.85	0.00113	0.0292
inorganic ion transmembrane transport (GO:0098660)	432	108	58.67	+	1.84	6.28e-08	5.01e-06
anatomical structure maturation (GO:0071695)	150	37	20.37	+	1.82	0.00205	0.0471
regulation of metal ion transport (GO:0010959)	430	94	58.4	+	1.61	5.49e-05	0.00202
metal ion transport (GO:0030001)	559	120	75.92	+	1.58	1.09e-05	0.000524
calcium ion homeostasis (GO:0055074)	477	98	64.78	+	1.51	0.00033	0.0102
cellular ion homeostasis (GO:0006873)	645	123	87.6	+	1.4	0.000686	0.0192
ion transport (GO:0006811)	1146	215	155.64	+	1.38	1.67e-05	0.000741

### Sheet: Mouse_bulk_ATAC_cluster4_late
GO terms associated with shared-developmental early and late Cux2/Tle4 ATAC peak clusters
Analysis Type:	PANTHER Overrepresentation Test (Released 20190711)
Annotation Version and Release Date:	GO Ontology database Released 2019-10-08
Analyzed List:	Cluster_4(Mus musculus)
Reference List:	Mus musculus (all genes in database)
Test Type:	FISHER
Correction:	FDR
GO biological process complete	Mus musculus - REFLIST (22296)	Cluster_4(3049)	Cluster_4(expected)	Cluster_4(over/under)	Cluster_4(fold Enrichment)	Cluster_4(raw P-value)	Cluster_4(FDR)
neurotransmitter-gated ion channel clustering (GO:0072578)	12	8	1.64	+	4.88	0.00143	0.0396
synaptic membrane adhesion (GO:0099560)	27	14	3.69	+	3.79	0.000191	0.00718
negative regulation of axon extension (GO:0030517)	46	21	6.29	+	3.34	2.33e-05	0.00114
positive regulation of synapse assembly (GO:0051965)	77	35	10.53	+	3.32	5.66e-08	5.16e-06
negative regulation of axon guidance (GO:1902668)	27	12	3.69	+	3.25	0.00154	0.042
calcium-dependent cell-cell adhesion via plasma membrane cell adhesion molecules (GO:0016339)	36	16	4.92	+	3.25	0.00027	0.00969
postsynaptic membrane organization (GO:0001941)	30	13	4.1	+	3.17	0.00119	0.0344
negative regulation of axonogenesis (GO:0050771)	67	28	9.16	+	3.06	4.22e-06	0.000252
regulation of presynapse assembly (GO:1905606)	34	14	4.65	+	3.01	0.00116	0.0337
regulation of axon extension involved in axon guidance (GO:0048841)	32	13	4.38	+	2.97	0.00189	0.05
positive regulation of potassium ion transmembrane transport (GO:1901381)	43	17	5.88	+	2.89	0.000521	0.0171
postsynapse organization (GO:0099173)	93	33	12.72	+	2.59	1.21e-05	0.000644
positive regulation of potassium ion transport (GO:0043268)	52	18	7.11	+	2.53	0.00139	0.0389
regulation of potassium ion transmembrane transporter activity (GO:1901016)	59	20	8.07	+	2.48	0.00133	0.0377
transmission of nerve impulse (GO:0019226)	64	21	8.75	+	2.4	0.00115	0.0336
regulation of postsynapse organization (GO:0099175)	128	42	17.5	+	2.4	4.37e-06	0.000259
negative regulation of developmental growth (GO:0048640)	124	40	16.96	+	2.36	9.96e-06	0.000542
cerebral cortex development (GO:0021987)	109	33	14.91	+	2.21	0.000222	0.00818
potassium ion transport (GO:0006813)	159	47	21.74	+	2.16	1.27e-05	0.000664
potassium ion transmembrane transport (GO:0071805)	134	39	18.32	+	2.13	8.89e-05	0.00375
response to ammonium ion (GO:0060359)	135	38	18.46	+	2.06	0.000225	0.00827
cAMP-mediated signaling (GO:0019933)	137	37	18.73	+	1.97	0.000588	0.0189
calcium ion transmembrane transport (GO:0070588)	155	39	21.2	+	1.84	0.00119	0.0344
inorganic ion transmembrane transport (GO:0098660)	432	108	59.08	+	1.83	9.74e-08	8.45e-06
calcium ion transport (GO:0006816)	226	53	30.91	+	1.71	0.000787	0.0244
trans-synaptic signaling (GO:0099537)	363	84	49.64	+	1.69	3.52e-05	0.00163
regulation of metal ion transport (GO:0010959)	430	99	58.8	+	1.68	7.26e-06	0.000402
metal ion transport (GO:0030001)	559	127	76.44	+	1.66	6.73e-07	4.87e-05
ion transmembrane transport (GO:0034220)	569	129	77.81	+	1.66	6.14e-07	4.51e-05
positive regulation of ion transport (GO:0043270)	325	72	44.44	+	1.62	0.000333	0.0116
transmembrane transport (GO:0055085)	872	179	119.25	+	1.5	1.18e-06	8.06e-05
cellular metal ion homeostasis (GO:0006875)	571	117	78.08	+	1.5	0.000106	0.00431
ion homeostasis (GO:0050801)	795	160	108.72	+	1.47	1.22e-05	0.000646
ion transport (GO:0006811)	1146	230	156.72	+	1.47	1.46e-07	1.2e-05
