## Supplemental Table 1 for "Temporally-Divergent Regulatory Mechanisms Govern Neuronal Development and Diversification in the Neocortex"

### Sheet: Mouse_bulk_RNA_cluster1_early
GO terms associated with shared-developmental early and late Cux2/Tle4 gene expression clusters
Analysis Type:	PANTHER Overrepresentation Test (Released 20190711)
Annotation Version and Release Date:	GO Ontology database Released 2019-10-08
Analyzed List:	Cluster_1 (Mus musculus)
Reference List:	Mus musculus (all genes in database)
Test Type:	FISHER
Correction:	FDR
GO biological process complete	Mus musculus - REFLIST (22296)	Cluster_1 (804)	Cluster_1 (expected)	Cluster_1 (over/under)	Cluster_1 (fold Enrichment)	Cluster_1 (raw P-value)	Cluster_1 (FDR)
regulation of microtubule polymerization (GO:0031113)	53	10	1.91	+	5.23	5.93e-05	0.00529
regulation of extent of cell growth (GO:0061387)	128	22	4.62	+	4.77	1.22e-08	2.92e-06
positive regulation of axonogenesis (GO:0050772)	104	17	3.75	+	4.53	1.02e-06	0.000164
positive regulation of axon extension (GO:0045773)	57	9	2.06	+	4.38	0.000449	0.0293
regulation of microtubule polymerization or depolymerization (GO:0031110)	88	13	3.17	+	4.1	4.84e-05	0.00449
positive regulation of cell morphogenesis involved in differentiation (GO:0010770)	187	27	6.74	+	4	7.96e-09	2.03e-06
regulation of cell morphogenesis involved in differentiation (GO:0010769)	343	41	12.37	+	3.31	2.17e-10	8.35e-08
dendrite development (GO:0016358)	138	15	4.98	+	3.01	0.000301	0.0204
positive regulation of cell growth (GO:0030307)	185	20	6.67	+	3	3.44e-05	0.00333
regulation of cell morphogenesis (GO:0022604)	528	54	19.04	+	2.84	6.63e-11	2.91e-08
neuron projection development (GO:0031175)	686	69	24.74	+	2.79	2.68e-13	2.35e-10
regulation of synapse structure or activity (GO:0050803)	280	28	10.1	+	2.77	4.01e-06	0.00055
axon development (GO:0061564)	370	36	13.34	+	2.7	3.2e-07	5.8e-05
regulation of synapse organization (GO:0050807)	268	26	9.66	+	2.69	1.43e-05	0.00162
regulation of cell projection assembly (GO:0060491)	186	18	6.71	+	2.68	0.000295	0.0202
axonogenesis (GO:0007409)	341	33	12.3	+	2.68	1.1e-06	0.00017
neuron projection morphogenesis (GO:0048812)	467	45	16.84	+	2.67	1.41e-08	3.31e-06
positive regulation of neuron projection development (GO:0010976)	364	35	13.13	+	2.67	6e-07	0.000102
cell morphogenesis involved in neuron differentiation (GO:0048667)	429	41	15.47	+	2.65	1.26e-07	2.42e-05
neuron development (GO:0048666)	836	78	30.15	+	2.59	4.06e-13	3.37e-10
regulation of neuron differentiation (GO:0045664)	770	70	27.77	+	2.52	1.58e-11	8.88e-09
regulation of cell projection organization (GO:0031344)	782	71	28.2	+	2.52	1.15e-11	6.98e-09
positive regulation of developmental growth (GO:0048639)	214	19	7.72	+	2.46	0.000796	0.0476
positive regulation of neuron differentiation (GO:0045666)	464	40	16.73	+	2.39	1.55e-06	0.00023
cell morphogenesis involved in differentiation (GO:0000904)	564	48	20.34	+	2.36	2.36e-07	4.33e-05
regulation of neurogenesis (GO:0050767)	945	80	34.08	+	2.35	1.94e-11	1.05e-08
positive regulation of neurogenesis (GO:0050769)	578	48	20.84	+	2.3	3.55e-07	6.36e-05
neuron differentiation (GO:0030182)	1028	84	37.07	+	2.27	2.23e-11	1.13e-08
regulation of nervous system development (GO:0051960)	1059	86	38.19	+	2.25	2.31e-11	1.14e-08
cell morphogenesis (GO:0000902)	729	59	26.29	+	2.24	4.67e-08	9.96e-06
positive regulation of cell development (GO:0010720)	658	53	23.73	+	2.23	2.06e-07	3.83e-05
regulation of cytoskeleton organization (GO:0051493)	538	43	19.4	+	2.22	4.82e-06	0.000634
neurogenesis (GO:0022008)	1754	140	63.25	+	2.21	1.02e-17	4.02e-14
generation of neurons (GO:0048699)	1647	131	59.39	+	2.21	1.42e-16	3.74e-13
nervous system development (GO:0007399)	2241	174	80.81	+	2.15	4.49e-21	7.09e-17
brain development (GO:0007420)	612	44	22.07	+	1.99	3.32e-05	0.00323
positive regulation of cell differentiation (GO:0045597)	1090	77	39.31	+	1.96	6.81e-08	1.41e-05
positive regulation of developmental process (GO:0051094)	1522	95	54.88	+	1.73	4.75e-07	8.23e-05
cell migration (GO:0016477)	828	50	29.86	+	1.67	0.000667	0.041
regulation of developmental process (GO:0050793)	2651	154	95.6	+	1.61	6.26e-09	1.65e-06

### Sheet: Mouse_bulk_RNA_cluster2_early
GO terms associated with shared-developmental early and late Cux2/Tle4 gene expression clusters
Analysis Type:	PANTHER Overrepresentation Test (Released 20190711)
Annotation Version and Release Date:	GO Ontology database Released 2019-10-08
Analyzed List:	Cluster_2(Mus musculus)
Reference List:	Mus musculus (all genes in database)
Test Type:	FISHER
Correction:	FDR
GO biological process complete	Mus musculus - REFLIST (22296)	Cluster_2(444)	Cluster_2(expected)	Cluster_2(over/under)	Cluster_2(fold Enrichment)	Cluster_2(raw P-value)	Cluster_2(FDR)
regulation of lens fiber cell differentiation (GO:1902746)	4	3	0.08	+	37.66	0.000244	0.0156
cerebellum development (GO:0021549)	104	11	2.07	+	5.31	1.6e-05	0.00152
ventricular septum development (GO:0003281)	79	8	1.57	+	5.09	0.000301	0.0184
central nervous system neuron development (GO:0021954)	93	9	1.85	+	4.86	0.000175	0.0119
hindbrain development (GO:0030902)	159	13	3.17	+	4.11	3.53e-05	0.00304
central nervous system neuron differentiation (GO:0021953)	205	15	4.08	+	3.67	3.03e-05	0.00269
axon development (GO:0061564)	370	25	7.37	+	3.39	3.01e-07	4.69e-05
axonogenesis (GO:0007409)	341	23	6.79	+	3.39	9.23e-07	0.00012
positive regulation of cell morphogenesis involved in differentiation (GO:0010770)	187	12	3.72	+	3.22	0.00057	0.0306
cell morphogenesis involved in neuron differentiation (GO:0048667)	429	27	8.54	+	3.16	3.79e-07	5.58e-05
forebrain development (GO:0030900)	373	23	7.43	+	3.1	3.83e-06	0.000414
head development (GO:0060322)	666	38	13.26	+	2.87	1.83e-08	3.7e-06
regulation of cell morphogenesis (GO:0022604)	528	30	10.51	+	2.85	6.6e-07	8.89e-05
regulation of neuron projection development (GO:0010975)	601	34	11.97	+	2.84	1.28e-07	2.2e-05
neuron projection morphogenesis (GO:0048812)	467	26	9.3	+	2.8	5.23e-06	0.000554
brain development (GO:0007420)	612	34	12.19	+	2.79	1.92e-07	3.12e-05
regulation of neuron differentiation (GO:0045664)	770	41	15.33	+	2.67	3.06e-08	5.75e-06
positive regulation of neuron projection development (GO:0010976)	364	19	7.25	+	2.62	0.000212	0.0139
regulation of neurogenesis (GO:0050767)	945	49	18.82	+	2.6	2.84e-09	6.79e-07
developmental growth (GO:0048589)	445	23	8.86	+	2.6	5.45e-05	0.00446
positive regulation of cell population proliferation (GO:0008284)	961	48	19.14	+	2.51	1.43e-08	3.01e-06
regulation of cell projection organization (GO:0031344)	782	39	15.57	+	2.5	4.04e-07	5.8e-05
central nervous system development (GO:0007417)	824	41	16.41	+	2.5	2.03e-07	3.26e-05
positive regulation of nervous system development (GO:0051962)	647	32	12.88	+	2.48	5.89e-06	0.00062
positive regulation of cell projection organization (GO:0031346)	469	23	9.34	+	2.46	0.00017	0.0117
regulation of nervous system development (GO:0051960)	1059	51	21.09	+	2.42	1.79e-08	3.72e-06
neuron differentiation (GO:0030182)	1028	48	20.47	+	2.34	1e-07	1.78e-05
neuron projection development (GO:0031175)	686	32	13.66	+	2.34	2.32e-05	0.00212
regulation of cell development (GO:0060284)	1081	50	21.53	+	2.32	9.93e-08	1.78e-05
regulation of cell migration (GO:0030334)	898	41	17.88	+	2.29	1.58e-06	0.00019
positive regulation of cell differentiation (GO:0045597)	1090	47	21.71	+	2.17	1.36e-06	0.00017
generation of neurons (GO:0048699)	1647	71	32.8	+	2.16	1.68e-09	4.15e-07
neuron development (GO:0048666)	836	36	16.65	+	2.16	2.62e-05	0.00236
regulation of developmental process (GO:0050793)	2651	102	52.79	+	1.93	1.32e-10	3.66e-08
nervous system development (GO:0007399)	2241	85	44.63	+	1.9	1.22e-08	2.61e-06
cell projection organization (GO:0030030)	1098	40	21.87	+	1.83	0.000369	0.0216
cell differentiation (GO:0030154)	3671	115	73.1	+	1.57	6.09e-07	8.29e-05

### Sheet: Mouse_bulk_RNA_cluster4_late
GO terms associated with shared-developmental early and late Cux2/Tle4 gene expression clusters
Analysis Type:	PANTHER Overrepresentation Test (Released 20190711)
Annotation Version and Release Date:	GO Ontology database Released 2019-10-08
Analyzed List:	Cluster_4(Mus musculus)
Reference List:	Mus musculus (all genes in database)
Test Type:	FISHER
Correction:	FDR
GO biological process complete	Mus musculus - REFLIST (22296)	Cluster_4(1022)	Cluster_4(expected)	Cluster_4(over/under)	Cluster_4(fold Enrichment)	Cluster_4(raw P-value)	Cluster_4(FDR)
exocytic insertion of neurotransmitter receptor to postsynaptic membrane (GO:0098967)	8	5	0.37	+	13.64	0.000154	0.00853
regulation of synaptic vesicle fusion to presynaptic active zone membrane (GO:0031630)	11	5	0.5	+	9.92	0.000467	0.021
regulation of synaptic vesicle priming (GO:0010807)	11	5	0.5	+	9.92	0.000467	0.021
neurotransmitter receptor transport to postsynaptic membrane (GO:0098969)	19	7	0.87	+	8.04	9.62e-05	0.00591
presynaptic modulation of chemical synaptic transmission (GO:0099171)	17	6	0.78	+	7.7	0.000371	0.0173
neurotransmitter receptor transport to plasma membrane (GO:0098877)	20	7	0.92	+	7.64	0.000125	0.00725
synaptic vesicle priming (GO:0016082)	20	7	0.92	+	7.64	0.000125	0.00722
establishment of protein localization to postsynaptic membrane (GO:1903540)	20	7	0.92	+	7.64	0.000125	0.0072
regulation of postsynaptic neurotransmitter receptor internalization (GO:0099149)	23	8	1.05	+	7.59	4.25e-05	0.0031
synaptic vesicle exocytosis (GO:0016079)	58	18	2.66	+	6.77	3.47e-09	9.27e-07
regulation of protein localization to synapse (GO:1902473)	31	9	1.42	+	6.33	4.61e-05	0.00328
regulation of synaptic vesicle recycling (GO:1903421)	31	9	1.42	+	6.33	4.61e-05	0.00327
neurotransmitter secretion (GO:0007269)	84	23	3.85	+	5.97	1.92e-10	8.21e-08
neurotransmitter receptor transport (GO:0099637)	40	10	1.83	+	5.45	5.2e-05	0.0036
regulation of calcium ion-dependent exocytosis (GO:0017158)	46	11	2.11	+	5.22	3.14e-05	0.00241
positive regulation of calcium ion transmembrane transporter activity (GO:1901021)	38	9	1.74	+	5.17	0.000175	0.00947
regulation of neuronal synaptic plasticity (GO:0048168)	67	15	3.07	+	4.88	2.42e-06	0.000255
neurotransmitter transport (GO:0006836)	166	33	7.61	+	4.34	4.26e-11	2.17e-08
regulation of synaptic vesicle cycle (GO:0098693)	144	28	6.6	+	4.24	1.94e-09	5.55e-07
positive regulation of synaptic transmission (GO:0050806)	179	32	8.2	+	3.9	8.75e-10	2.82e-07
regulation of synaptic vesicle exocytosis (GO:2000300)	101	18	4.63	+	3.89	4.32e-06	0.000418
sodium ion transmembrane transport (GO:0035725)	57	10	2.61	+	3.83	0.000641	0.0273
regulation of neurotransmitter secretion (GO:0046928)	133	21	6.1	+	3.44	3.91e-06	0.00038
regulation of sodium ion transport (GO:0002028)	92	14	4.22	+	3.32	0.000218	0.0113
regulation of neurotransmitter levels (GO:0001505)	368	54	16.87	+	3.2	1.7e-12	1.41e-09
potassium ion transport (GO:0006813)	159	23	7.29	+	3.16	5.12e-06	0.00049
vesicle-mediated transport to the plasma membrane (GO:0098876)	84	12	3.85	+	3.12	0.000991	0.0392
regulation of ion transmembrane transporter activity (GO:0032412)	260	37	11.92	+	3.1	1.13e-08	2.56e-06
potassium ion transmembrane transport (GO:0071805)	134	18	6.14	+	2.93	0.000124	0.0072
positive regulation of calcium ion transport (GO:0051928)	136	17	6.23	+	2.73	0.000404	0.0186
calcium ion transport (GO:0006816)	226	27	10.36	+	2.61	3.07e-05	0.00236
regulation of ion transport (GO:0043269)	735	87	33.69	+	2.58	2.45e-14	2.76e-11
positive regulation of ion transport (GO:0043270)	325	38	14.9	+	2.55	7.72e-07	9.52e-05
metal ion transport (GO:0030001)	559	60	25.62	+	2.34	1.09e-08	2.49e-06
vesicle organization (GO:0016050)	230	24	10.54	+	2.28	0.000495	0.0221
ion homeostasis (GO:0050801)	795	76	36.44	+	2.09	1.01e-08	2.34e-06
positive regulation of neuron differentiation (GO:0045666)	464	43	21.27	+	2.02	3.85e-05	0.00284

### Sheet: Mouse_bulk_RNA_cluster5_late
GO terms associated with shared-developmental early and late Cux2/Tle4 gene expression clusters
Analysis Type:	PANTHER Overrepresentation Test (Released 20190711)
Annotation Version and Release Date:	GO Ontology database Released 2019-10-08
Analyzed List:	Cluster_5(Mus musculus)
Reference List:	Mus musculus (all genes in database)
Test Type:	FISHER
Correction:	FDR
GO biological process complete	Mus musculus - REFLIST (22296)	Cluster_5(334)	Cluster_5(expected)	Cluster_5(over/under)	Cluster_5(fold Enrichment)	Cluster_5(raw P-value)	Cluster_5(FDR)
presynaptic dense core vesicle exocytosis (GO:0099525)	6	4	0.09	+	44.5	9.12e-06	0.00176
neuronal dense core vesicle exocytosis (GO:0099011)	6	4	0.09	+	44.5	9.12e-06	0.00173
regulation of synaptic vesicle priming (GO:0010807)	11	5	0.16	+	30.34	2.6e-06	0.000631
hindbrain maturation (GO:0021578)	7	3	0.1	+	28.61	0.000354	0.0317
central nervous system maturation (GO:0021626)	8	3	0.12	+	25.03	0.000481	0.0398
synaptic vesicle docking (GO:0016081)	12	4	0.18	+	22.25	7.37e-05	0.00923
calcium ion-regulated exocytosis of neurotransmitter (GO:0048791)	19	6	0.28	+	21.08	1.38e-06	0.000376
synaptic vesicle priming (GO:0016082)	20	6	0.3	+	20.03	1.77e-06	0.000451
calcium-ion regulated exocytosis (GO:0017156)	45	10	0.67	+	14.83	6.96e-09	3.43e-06
neurotransmitter receptor localization to postsynaptic specialization membrane (GO:0099645)	19	4	0.28	+	14.05	0.000331	0.0307
protein localization to postsynaptic specialization membrane (GO:0099633)	19	4	0.28	+	14.05	0.000331	0.0305
positive regulation of calcium ion-dependent exocytosis (GO:0045956)	19	4	0.28	+	14.05	0.000331	0.0303
positive regulation of neurotransmitter secretion (GO:0001956)	25	5	0.37	+	13.35	7.15e-05	0.00925
glutamate receptor signaling pathway (GO:0007215)	39	7	0.58	+	11.98	4.68e-06	0.00104
synaptic vesicle exocytosis (GO:0016079)	58	9	0.87	+	10.36	6.01e-07	0.000198
vesicle docking involved in exocytosis (GO:0006904)	42	6	0.63	+	9.54	7.19e-05	0.00923
positive regulation of excitatory postsynaptic potential (GO:2000463)	38	5	0.57	+	8.78	0.000413	0.0354
regulation of calcium ion-dependent exocytosis (GO:0017158)	46	6	0.69	+	8.71	0.000114	0.0132
vesicle docking (GO:0048278)	62	8	0.93	+	8.61	8.82e-06	0.00174
potassium ion transmembrane transport (GO:0071805)	134	17	2.01	+	8.47	1.02e-10	8.01e-08
receptor localization to synapse (GO:0097120)	50	6	0.75	+	8.01	0.000172	0.0185
neurotransmitter secretion (GO:0007269)	84	10	1.26	+	7.95	1.29e-06	0.000365
potassium ion transport (GO:0006813)	159	18	2.38	+	7.56	1.56e-10	1.17e-07
regulation of synaptic vesicle exocytosis (GO:2000300)	101	10	1.51	+	6.61	5.91e-06	0.00126
transmission of nerve impulse (GO:0019226)	64	6	0.96	+	6.26	0.000586	0.0474
regulation of neurotransmitter secretion (GO:0046928)	133	12	1.99	+	6.02	1.72e-06	0.000444
synaptic vesicle cycle (GO:0099504)	123	11	1.84	+	5.97	5.02e-06	0.0011
regulation of synapse assembly (GO:0051963)	120	10	1.8	+	5.56	2.39e-05	0.00373
regulation of synaptic vesicle cycle (GO:0098693)	144	11	2.16	+	5.1	2.01e-05	0.00327
regulation of regulated secretory pathway (GO:1903305)	185	14	2.77	+	5.05	1.67e-06	0.00044
regulation of synaptic plasticity (GO:0048167)	218	16	3.27	+	4.9	4.44e-07	0.000152
regulation of neurotransmitter transport (GO:0051588)	179	13	2.68	+	4.85	5.98e-06	0.00126
positive regulation of ion transport (GO:0043270)	325	23	4.87	+	4.72	2.51e-09	1.41e-06
neurotransmitter transport (GO:0006836)	166	11	2.49	+	4.42	6.8e-05	0.00894
regulation of neurotransmitter levels (GO:0001505)	368	24	5.51	+	4.35	5.06e-09	2.58e-06
metal ion transport (GO:0030001)	559	36	8.37	+	4.3	8.46e-13	1.03e-09
regulation of ion transmembrane transport (GO:0034765)	486	31	7.28	+	4.26	4.49e-11	4.17e-08
positive regulation of synaptic transmission (GO:0050806)	179	11	2.68	+	4.1	0.000128	0.0144
